# Post-fertilization transcription initiation in an ancestral LTR retrotransposon drives lineage-specific genomic imprinting of *ZDBF2*

**DOI:** 10.1101/2023.10.30.564869

**Authors:** Hisato Kobayashi, Tatsushi Igaki, Soichiro Kumamoto, Keisuke Tanaka, Tomoya Takashima, So I. Nagaoka, Shunsuke Suzuki, Masaaki Hayashi, Marilyn B. Renfree, Manabu Kawahara, Shun Saito, Toshihiro Kobayashi, Hiroshi Nagashima, Hitomi Matsunari, Kazuaki Nakano, Ayuko Uchikura, Hiroshi Kiyonari, Mari Kaneko, Hiroo Imai, Kazuhiko Nakabayashi, Matthew C. Lorincz, Kazuki Kurimoto

## Abstract

The imprinted *ZDBF2* gene is controlled by oocyte-derived DNA methylation, but its epigenetic regulation is quite different from that of other canonically imprinted genes that are dependent on DNA methylation deposited in the gametes. At the *ZDBF2* locus, maternal DNA methylation in the imprinted differentially methylated region (DMR) does not persist after implantation. Instead, a transient transcript expressed in the early embryo exclusively from the unmethylated paternal allele of the DMR, known as *GPR1-AS* in humans and *Liz* in mice, contributes to establishing secondary DMRs that maintain paternal expression of *ZDBF2* in the somatic lineage. While the imprinting of *ZDBF2* is evident in humans and mice, whether this process is conserved in other mammals has not been addressed. Here, we show that the first exon of human *GPR1-AS* overlaps with that of a long terminal repeat (LTR) belonging to the MER21C subfamily of retrotransposons. Although this LTR family appears and is amplified in Boroeutherians, the magnorder of placental mammals that includes the Euarchontoglires and Laurasiatheria superorders, the MER21C insertion into the *GPR1-AS* orthologous region occurred specifically in the common ancestor of Euarchontoglires, a clade that includes extant primates, rodents, and rabbits. The first exon of mouse *Liz* does not overlap with an annotated LTR in standard repeat annotation; however, promoter activity assay and multiple sequence alignment suggests that it retains a functionally conserved relationship with the MER21C-overlapping first exon of *GPR1-AS*. Furthermore, directional RNA sequencing of placental tissues from rabbits and nonhuman primates also revealed *GPR1-AS* orthologs, with their first exon embedded within the same ancestral LTR. In contrast, allele-specific expression profiling of cow and tammar wallaby, mammals outside the Euarchontoglires group, revealed expression from both alleles in all tissues analyzed. Taken together, these observations suggest that imprinting of *ZDBF2* in Euarchontoglires had its genesis in the insertion of a MER21C element in their common ancestor. Our previous studies showed that LTRs reactivated in oocytes contribute to lineage-specific imprinting during mammalian evolution. The data presented here suggest that post-fertilization activation of an ancestral LTR-derived sequence can also contribute to the lineage-specific establishment of imprinted genes.
