## Supplemental files 1,2,3 for "Post-fertilization transcription initiation in an ancestral LTR retrotransposon drives lineage-specific genomic imprinting of *ZDBF2*"

### Sheet: Supplemental file 1
Supplemental file 1. Imprinted expression patterns of GPR1-AS and ZDBF2 among mammalian species.
Allelic expression (Gene)	Human	Rhesus macaque	Rabbit	Mouse	Rat	Cow	Tammar wallaby
Bi-allelic (ZDBF2*)	Placenta			Placenta (E15.5, E17.5)		Embryonic disc (E14)	Brain, Lung, Liver,
				Testis (E15.5)		Trophectoderm (E14)	Skin, Kidney, Heart,
				Ovary (E17.5)		Liver, Placenta	Muscle, Spleen, Ovary
Imprinted (ZDBF2*)	Lymphocyte (Blood tissues)	Lymphocyte (Blood tissues)	Lymphocyte (Blood tissues)	Embryo (E9.0)
				Embryonic brain (E15.5)	Epiblast (E8.5)
				Multiple tissues	Ectoplacental cone (E8.5)
				(E8.5, E17.5, 3dpp, 60dpp)
Imprinted (GPR1-AS/Liz)	Placenta			Blastocyst (E3.5)	Unknown	Not detected	Not detected
				Embryo (E3.5 to E7.5)
				Ectoplacental cone (E9.5)
				Placenta (E15.5)
References		In this study	In this study	Kobayashi et al. 2009	Albert et al. 2023	In this study	In this study
	Kobayashi et al. 2009			Kobayashi et al. 2012
	Kobayashi et al. 2013			Kobayashi et al. 2013
				Duffie et al. 2014
Note: *3'UTR of Zdbf2 is indistinguishable between Zdbf2 and Liz in mice.

### Sheet: Supplemental file 2
Supplemental file 2. Lists of RNA-seq datasets used in this study.
Accession no.	Specie	Genome reference	SE or PE	Strandedness	No. of clusters	Max. length	Aligment rate
Placental and non-directional RNA-seq
GSM761684	Human	hg38	SE	non-directional	33329086	74	0.832
GSM761685	Human	hg38	SE	non-directional	32424387	74	0.8594
SRR1850945	Human	hg38	SE	non-directional	4238169	76	0.8147
SRR1850946	Human	hg38	SE	non-directional	4681929	76	0.8067
SRR1850951	Human	hg38	SE	non-directional	4453209	76	0.8338
SRR1850952	Human	hg38	SE	non-directional	4888851	76	0.8394
SRR1850953	Human	hg38	SE	non-directional	5126128	76	0.837
SRR1850954	Human	hg38	SE	non-directional	2364055	76	0.8234
SRR1850957	Human	hg38	SE	non-directional	4570089	76	0.8444
SRR1850958	Human	hg38	SE	non-directional	4552186	76	0.826
GSM2086256	Bonobo	panPan3	PE	non-directional	43541291	151	0.454
GSM4696515	Baboon	papAnu4	SE	non-directional	44626871	50	0.9327
GSM4696516	Baboon	papAnu4	SE	non-directional	42077068	50	0.9399
GSM4696517	Baboon	papAnu4	SE	non-directional	39702920	50	0.9228
SRR3029220	Rabbit	oryCun2	SE	non-directional	4729174	50	0.6118
SRR3029221	Rabbit	oryCun2	SE	non-directional	5090182	50	0.6119
SRR3029222	Rabbit	oryCun2	SE	non-directional	5197921	50	0.6117
GSM4696518	Golden Hamster	mesAur2	SE	non-directional	46108806	50	0.9808
GSM4696519	Golden Hamster	mesAur2	SE	non-directional	34373775	50	0.9797
GSM4696520	Golden Hamster	mesAur2	SE	non-directional	37871186	50	0.9794
GSM4696521	Golden Hamster	mesAur2	SE	non-directional	45808672	50	0.9805
GSM4696522	Golden Hamster	mesAur2	SE	non-directional	34213827	50	0.9794
GSM4696523	Golden Hamster	mesAur2	SE	non-directional	37637469	50	0.9791
GSM2086260	Mouse	mm39	SE	non-directional	1452969	151	0.0078
GSM5100045	Mouse	mm39	SE	non-directional	49158907	50	0.7604
GSM5100046	Mouse	mm39	SE	non-directional	55319507	50	0.8346
GSM5100047	Mouse	mm39	SE	non-directional	64814208	50	0.8409
SRR243586	Mouse	mm39	SE	non-directional	5906294	44	0.7135
SRR243587	Mouse	mm39	SE	non-directional	8126448	44	0.7226
SRR243588	Mouse	mm39	SE	non-directional	8441937	44	0.7216
SRR243589	Mouse	mm39	SE	non-directional	8933994	44	0.7181
SRR243590	Mouse	mm39	SE	non-directional	8355618	44	0.716
SRR243591	Mouse	mm39	SE	non-directional	8879954	44	0.7158
SRR243592	Mouse	mm39	SE	non-directional	8776144	44	0.703
SRR243593	Mouse	mm39	SE	non-directional	5913068	36	0.605
SRR243594	Mouse	mm39	SE	non-directional	7483929	44	0.4642
SRR243595	Mouse	mm39	SE	non-directional	8463280	44	0.4755
SRR243596	Mouse	mm39	SE	non-directional	7730524	44	0.4699
SRR243597	Mouse	mm39	SE	non-directional	7683952	44	0.4704
SRR243598	Mouse	mm39	SE	non-directional	7782653	44	0.4763
SRR243599	Mouse	mm39	SE	non-directional	8087950	44	0.4761
SRR243600	Mouse	mm39	SE	non-directional	7553537	44	0.4693
SRR243601	Mouse	mm39	SE	non-directional	7285604	44	0.4496
SRR243602	Mouse	mm39	SE	non-directional	4001851	36	0.3724
SRR558617	Mouse	mm39	SE	non-directional	55324817	101	0.9151
GSM1067875	Pig	susScr11	SE	non-directional	24892048	76	0.7125
GSM1067876	Pig	susScr11	SE	non-directional	15623646	76	0.7295
GSM1067877	Pig	susScr11	SE	non-directional	34902417	76	0.7008
GSM1067878	Pig	susScr11	SE	non-directional	31744974	76	0.7714
SRR543893	Pig	susScr11	PE	non-directional	11620273	51	0.9058
GSM2086257	Cow	bosTau9	PE	non-directional	18514181	76	0.8523
ERR489144	Sheep	oviAri4	PE	non-directional	9253852	151	0.8682
ERR489145	Sheep	oviAri4	PE	non-directional	9262065	151	0.8676
SRR850299	Horse	equCab3	SE	non-directional	11120803	100	0.6087
SRR850300	Horse	equCab3	SE	non-directional	8196957	100	0.6847
GSM2086258	Dog	canFam5	PE	non-directional	32365399	151	0.4569
GSM4696524	Bat	CarPer_v1_BIUU	SE	non-directional	97183192	50	0.8959
GSM4696525	Bat	CarPer_v1_BIUU	SE	non-directional	108464940	50	0.8997
GSM2086259	Elephant	loxAfr3	PE	non-directional	18432320	76	0.8096
GSM1387173	Armadillo	dasNov3	PE	non-directional	27105405	74	0.8956
GSM2086254	Armadillo	dasNov3	PE	non-directional	94609609	101	0.9401
GSM1611397	Opossum	monDom5	SE	non-directional	20996065	35	0.6526
GSM2086261	Opossum	monDom5	PE	non-directional	18047536	76	0.8333
Placental (Extra-embryonic) or embyonic directional RNA-seq
SRR12363247	Human	hg38	SE	directional	41881041	101	0.97
SRR12363248	Human	hg38	SE	directional	36855190	101	0.9709
SRR12363168	Rhesus	rheMac10	SE	directional	64225289	75	0.9661
SRR12363169	Rhesus	rheMac10	SE	directional	67429414	75	0.9688
SRR943344	Mouse	mm39	SE	directional	37198366	101	0.9259
SRR943345	Mouse	mm39	SE	directional	31684456	101	0.9289
SRR26328379 (#1)	Chimpanzee	panTro6	PE	directional	52269652	76	0.6299
SRR26328378 (#2)	Chimpanzee	panTro6	PE	directional	47180203	76	0.7983
SRR26328367 (TE#1)	Rabbit	oryCun2	PE	directional	43979904	100	0.643
SRR26328364 (TE#2)	Rabbit	oryCun2	PE	directional	41942896	100	0.6546
SRR26328363 (TE#3)	Rabbit	oryCun2	PE	directional	39754052	100	0.5852
SRR26328362 (EB#1)	Rabbit	oryCun2	PE	directional	36497934	100	0.6536
SRR26328361 (EB#2)	Rabbit	oryCun2	PE	directional	45660452	100	0.6429
SRR26328360 (EB#3)	Rabbit	oryCun2	PE	directional	46361919	100	0.6607
SRR26328359 (TE#1)	Pig	susScr11	PE	directional	35826087	100	0.7604
SRR26328358 (TE#2)	Pig	susScr11	PE	directional	31201955	100	0.7641
SRR26328377 (EB#1)	Pig	susScr11	PE	directional	27287936	100	0.7842
SRR26328376 (EB#2)	Pig	susScr11	PE	directional	33294480	100	0.779
SRR26328375 (TE#1)	Cow	bosTau9	PE	directional	47071763	75	0.8566
SRR26328374 (TE#2)	Cow	bosTau9	PE	directional	57414430	75	0.8532
SRR26328373 (TE#3)	Cow	bosTau9	PE	directional	52463990	75	0.7795
SRR26328372 (EB#1)	Cow	bosTau9	PE	directional	54370789	75	0.8549
SRR26328371 (EB#2)	Cow	bosTau9	PE	directional	44923263	75	0.8467
SRR26328370 (EB#3)	Cow	bosTau9	PE	directional	47991841	75	0.7747
SRR26328369 (TE#1)	Opossum	monDom5	PE	directional	55913862	100	0.7355
SRR26328368 (TE#2)	Opossum	monDom5	PE	directional	40725185	100	0.7315
SRR26328366 (EB#1)	Opossum	monDom5	PE	directional	30191422	100	0.722
SRR26328365 (EB#2)	Opossum	monDom5	PE	directional	35595227	100	0.7315
Human embryonic (before implantation) RNA-seq
GSM5911783 (MII oocyte)	Human	hg38	PE	non-directional	6387865	150	0.7165
GSM5911784 (MII oocyte)	Human	hg38	PE	non-directional	7088077	150	0.8381
GSM5911785 (Zygote)	Human	hg38	PE	non-directional	9542687	150	0.6312
GSM5911786 (Zygote)	Human	hg38	PE	non-directional	10058887	150	0.7492
GSM5911768 (2-cell)	Human	hg38	PE	non-directional	10865534	150	0.6349
GSM5911769 (2-cell)	Human	hg38	PE	non-directional	10363935	150	0.7224
GSM5911770 (4-cell)	Human	hg38	PE	non-directional	8396178	150	0.6432
GSM5911771 (4-cell)	Human	hg38	PE	non-directional	10240584	150	0.7271
GSM5911772 (8-cell)	Human	hg38	PE	non-directional	7046154	150	0.6371
GSM5911773 (8-cell)	Human	hg38	PE	non-directional	10966309	150	0.7211
GSM5911779 (ICM)	Human	hg38	PE	non-directional	8270552	150	0.59
GSM5911780 (ICM)	Human	hg38	PE	non-directional	7192687	150	0.7126
GSM6206681 (ICM)	Human	hg38	SE	non-directional	28231357	76	0.7751
GSM6206683 (ICM)	Human	hg38	SE	non-directional	34926041	76	0.8827
GSM6206685 (ICM)	Human	hg38	SE	non-directional	28381875	76	0.8226
GSM6206687 (ICM)	Human	hg38	SE	non-directional	30583540	76	0.8419
GSM6206689 (ICM)	Human	hg38	SE	non-directional	33964597	76	0.8208
GSM6206682 (TE)	Human	hg38	SE	non-directional	33267435	76	0.8534
GSM6206684 (TE)	Human	hg38	SE	non-directional	36917373	76	0.8354
GSM6206686 (TE)	Human	hg38	SE	non-directional	22835778	76	0.818
GSM6206688 (TE)	Human	hg38	SE	non-directional	31216515	76	0.8684
GSM6206690 (TE)	Human	hg38	SE	non-directional	32534658	76	0.8855

### Sheet: Supplemental file 3
Supplemental file 3. Primers used in this study.
Primer name	Sequence	Annealing Tm
bZDBF2F11 (for bovine SNP1&2)	CATAGCTTTCCTAACTGGTGGA	64ºC
bZDBF2R11 (for bovine SNP1&2)	TGCCACATTCATCCTTGCAG
bZDBF2F8 (for bovine SNP3)	GGACACTGGTTGTGCTGATACA	64ºC
bZDBF2R8-2 (for bovine SNP3)	TGTCCATAACATACCCACAGGCTA
wZDBF2F (for tammar wallaby)	GATGCCCCATTTGAATCAGT	57ºC
wZDBF2R (for tammar wallaby)	GCCTCCTTCCTTTTCCAGAT
rheZDBF2F3 (for rhesus macaque)	CAGTTTGAGTCTGGGATACTCAG	64ºC
rheZDBF2R3 (for rhesus macaque)	ATCAGTACAGCACTGTACTTCTATG
oryZDBF2F1 (for rabbit)	GACATTCTTCCAGTGTAAGTTTGAA	64ºC
oryZDBF2R1 (for rabbit)	GTGCTACTCATAGCCCTAGTTAC
*Liz_Up_NheI_F1 (for mouse)	agctagcGTGATATATCTCAGTAGGTT	64ºC
*Liz_Ex_NheI_F1 (for mouse)	agctagcATCTCCTCTTCATCGCATCT
*Liz_Up_HindIII_R1 (for mouse)	tcaagcttAGATGCGATGAAGAGGAGAT
*Liz_Ex_HindIII_R1 (for mouse)	tcaagcttAGGTTTATCGTGAAGGCCGA
*GPR1-AS_Up_NheI_F1 (for human)	agctagcTTTCCTATTGCGGACACCTC	64ºC
*GPR1-AS_Ex_NheI_F1 (for human)	agctagcGCATTCATTACAAATCGTGT
*GPR1-AS_Up_HindIII_F1 (for human)	tcaagcttATGAATGCAAGACACCGGTG
*GPR1-AS_Ex_HindIII_F1 (for human)	tcaagcttCAAGACTGCAGGTTTACTAC
†GPR1-AS_Nested_F1 (for human)	ACACCGGTGTCTTGCATTCA
†GPR1-AS_Nested_R1 (for human)	TTAGTATCTATGCTGGGCTGAG
*Sequences added for restriction enzyme digestion, including recognition sites (NheI or HindIII), are indicated in lowercase letters.
†Because the first exon of GPR1-AS overlaps with MER21C-LTR, nested PCR (using primers located outside the exon) is required when amplifying the exon sequence with primers designed within the exon.
